# Plant phenotypic differentiation outweighs genetic variation in shaping the lettuce leaf microbiota

**DOI:** 10.1101/2024.10.16.618533

**Authors:** Arianna Capparotto, Guillaume Chesneau, Alessandra Tondello, Piergiorgio Stevanato, Tiziano Bonato, Andrea Squartini, Stéphane Hacquard, Marco Giovannetti

## Abstract

Lettuce is a widely consumed raw vegetable, making it crucial to understand and predict its leaf-associated microbial communities for the benefit of both plant and human health. While environmental factors are known to strongly influence plant leaf microbiomes, the role of plant-specific determinants in shaping microbial diversity remains unclear. In this study, we investigated the impact of three key plant factors -genetic distance, morphology and leaf micro- and macronutrient content- on the composition and diversity of lettuce leaf bacterial communities.

Using 131 fully-sequenced *Lactuca sativa* genotypes, we analyzed their leaf-associated bacterial communities via 16S rRNA amplicon sequencing. Our findings revealed that morphological classification, as defined by breeders, exerts a greater influence on bacterial community diversity than genetic distance or variations in leaf nutrient levels. Together with shoot traits they explained 13.9% of the observed bacterial diversity. Further analysis of 10 specific leaf morphological traits showed that heart formation, head height, and venation types significantly shaped bacterial richness and evenness, mainly acting on non-hub members.

The strong association between leaf morphology and bacterial community structure suggests that phenotypic traits play a disproportionately large, yet understudied, role in leaf microbiota establishment offering new potential for manipulation by breeders.
