## Supplemental table S8 for "Plant phenotypic differentiation outweighs genetic variation in shaping the lettuce leaf microbiota"

### Sheet: non-imputed dataset
sampleID3	Seedling cotiledon shape	Seedling anthocyanin presence	Leaf shape cultivated material	Leaf blistering	Leaf margin undulation	Leaf venation	Leaf division	Leaf color	Leaf color intensity	Leaf anthocyanin content	Side shoot formation tendency	Tipburn sensitivity	Plant diameter	Head shape	Head leafs overlap	Head height	Heart formation
01A	2	9	4	4	3	1	1	2	4	2	1	2	7	3	5	3	5
02A	2	1	5	4	2	1	1	2	4	1	1	5	6	3	5	3	7
03A	2	9	5	6	2	1	1	5	4	5	1	5	5	3	6	3	6
04A	2	9	5	3	2	1	1	3	4	2		2	6	3	6	3	5
06A	2	1	5	3	3	1	1	2	3	1	1	2	6	3	6	3	6
07A	2	1	5	4	2	1	1		4	1	1	3	4	3	6	3	8
08A	2	1	4	2	2	1	1	2	3	1	2	6	6	2	5	4	4
09A	2	1	4	6	3	1	1		4	1	1	3	6	3	6	3	5
11A	2	9	5	4	2	1	1	1	4	2	1	2	5	3	5	3	6
13A	2	9	5	5	2	1	1	5	5	7	1		3	2	5	3	7
14A	2	1	5	4	2	1	1	2	4	1		1	4	3	6	3	7
16A	2	1	5	4	2	1	1	2	4	1	1	2	5	3	5	3	7
17A	2	1	4	2	2	1	1	2	6	1	1	2	7	3	6	3	5
19A	2	1	5	3	3	1	1	2	3	1		2	5	3	6	3	7
20A	2	1	4	3	3	1	1	2	4	1	1	4	7	3	6	3	5
21A	2	1	4	5	2	1	1	2	4	1	1	2	5	3	5	3	7
22A	2	1	3	3	3	1	1	2	5	1	1	1	5	3	5	3	4
23A	2	1	5	6	3	1	1	1	5	1	1	2	4	3	5	2	8
24A	2	1	5	3	3	1	1	2	3	1	1	2	5	3	5	3	7
25A	2	1	3	3	2	1	1	2	4	1	1	1	7	3	4	3	4
26A	2	1	5	3	2	1	1	2	4	1	1	2	4	4	5	3	8
27A	2	1	4	4	2	1	1	2	4	1	1	3	5	3	6	3	6
28A	2	1	4	3	3	1	1	2	3	1	1	1	5	3	5	3	5
29A	2	1	5	4	2	1	1	1	7	1	3	3	4	3	6	3	7
30A	2	1	5	4	2	1	1	2	4	1	1	2	5	3	6	3	6
31A	2	1	4	4	3	1	1	2	4	1	1	1	5		4	3	5
32A	2	1	5	4	2	1	1	2	4	1	1	1	4	4	5	3	8
33A	2	1	7	6	2	1	1	2	4	1	3	2	6		4	4	3
34A	2		4	5	2	1	1	5	4	6	1		6	2	5	4	6
35A	2	1	6	5	2	2	1	2	4	1	1	1	2	4	4	2	8
36A	2	1	5	4	3	1		2	3	1	1	2	5	3	6	3	6
37A		9	7	7	2	1	1	2	3	2	4	4	6	1	3	5	2
38A		1	5	6	2	1	1	2	4	1	1	7	6	3	5	3	7
39A	2	1	4	4	3	1	1	2	6	1	1	1	6	3	5	3	5
40A	2	1	5	3	2	1	1	2	3	1	1	1	4	3	6	3	8
41A	2	1	5	3	3	1	1	2	3	1	1	3	6	3	5	3	8
42A	2	1	5	3	2	1	1	2	3	1	1		4	3	6	3	7
43A	2	9	5	4	2	1	1	2	4	2	1		4	2	3	3	3
44A	2	1	5	3	2	1	1	2	3	1	1	2	4	3	5	3	6
45A	2	1	4	3	2	1	1	3	4	1	1	1	5	3	4	3	4
46A	2	1	5	4	2	1		2	3	1	1	1	6	3	4	3	7
47A	2	1	4	3	2	1	2	2	4	1	3	2	6	3	6	4	5
48A	2	9	5	4	2	1	1	2	3	2	2		4	3	6	3	7
49A	2		5	4	2	1	1	2	4	2	1	4	4		4	2	8
50A	2	1	4	6	2	1	1	1	5	1	1		6	3	6	4	5
51A	2	1	5	3	2	1	1	1	4	1	1	1	4	3	6	2	7
53A	2	1	4	4	3	1	1	2	3	1	1	2	5	3	6	3	7
54A	2	1	5	3	2	1	1	2	2	1	1	2	6	3	5	3	7
55A	2	1	5	4	3	1	1	2	4	1	1	1	4	3	6	3	5
56A	2	1	6	3	3	1		2	3	1	2	2	5	3	6	3	7
57A	2	1	4	3	2	1	1	2	4	1	1	3	5	3	6	3	6
58A	2	1	4	2	3	1	1	2	4	1	2	5	4	1	6	2	6
59A	2	1	3	4	3	1	1	2	5	1	1	2	7		5	4	3
62A		1	4	3	2	1	1	2	5	1	1	2	6		5	3	5
63A	2	1	5	3	2	1	1	2	3	1	1	1	5	3	6	3	6
64A	2	1	5	2	2	1	1	2	4	1	7	2	5	3	6	3	8
65A	2	1	5	4	2	1	1	2	3	1	1	1	4	3	6	3	7
66A	2	1	4	2	3	1	1	2	3	1	2	4	5	3	6	3	5
67A	2	1	5	3	2	1	1	2	4	1	1	1	4	3	4	3	8
68A		1	5	4	3	2	2	2	5	1	2		4	3	7	3	8
69A	1	1	6	6	4	2	2	2	5	1	1	3	6		7	3	8
70A	1	1		4	3	2	3	2	5	1	1		6	3	7	3	8
71A	1	1	5	4	4	2	3	2	5	1	2	1	6		7	3	3
72A	1	9	4	6	5	2	2	1	5	2	2		6
73A	1	1	5	5	4	2	1	2	4	1	1		6	3	8	3	9
74A	1	1	5	3	3	2	3	2	5	1	1		6	3	8	4	8
75A	1	1	5	3		2	3	2	5	1	1	1	7	4	8	4	8
76A	1	1	5	6	4	2	2	1	5	1	1		5	3	6	3	4
77A		1	4	5	3	2	2	1	5	1	2		6	2		4
78A	1	1	4	4	5	2	2	2	5	1	1	3	7	3	8	4	8
79A	1	1	4	5	5	2	2	2	5	1	1	2	8		8	4	6
80A	2	9	6	7	3	2	1	5	5	5	2		4	3	5	3	8
81A	1		5	7	6	2	2	5	5	7	2	1	5			4	3
82A		1	5	7	6	2	2	1	3	1	1	3	6		6	4	5
83A	1	1	6	4	4	2	2	2	5	1	1		6	3	8	3	8
84A	1	1	4	7	4	1	2	2	4	1	1	2	6	3	7	3	6
85A	1	1	5	5	4	2	2		5	1	1	3	5		8	3	7
86A	1	9	5	3	4	2	2	2	3	3	3	1	7	3		3	2
87A	2	9	3	7	3	1	1	2	5	3	1	5	7	1	4	5	3
88A	1	1	5	6	7	2	2	2	5	1	1	4	5	3	7	4	6
89A	1	1	6	6	7	2	2	1	5	1	1	2	4	0	1	3	1
90A	2	1	5	4	6	2	2	2	4	1	1	1	5	2	1	2	5
91A	1	1	5	4	5	2	2	2	3	1	3	2	7	3	7	3	9
92A
93A	2	9	4	5	2	1	1	2	7	3	2	2	3		4	2	5
94A		1		5	2	1	1	2	7	1	2	2	4		3	4	3
95A		1	3	4	3	1	2	2	6	1	1	3	6		6		5
96A		1		7	3	1	1	2	5	1	6	5	6		1	4	2
97A	2	1	4	5	4	1	1	2	8	1	2	1	4	2	5	3	8
98A		1		7	3	1	1	5		1	5		7		1	5	1
99A	1			6	3	1	1	2		2	5		6	1		5
100A		9		4	1	1	1	2		2	5		5	1	6	5	3
101A		1		4	3	1	1	2		1	3		5	1	5	5	2
102A	1	1	2	5	2	1	2	2	4	1	2	3	7	1	6	6	2
103A		1		6	2	1	1	5		1	3		6	1	5	5	2
104A		1		4	2	1	1	1		1	3		6	1	4	5	2
105A	1	1	2	3	2	1	2	2	4	1	2	3	6	1	6	5	4
106A	1	1		5	2	1	1	2		1	3		6	1	6	5	3
107A	1	1		6	2	1	1	2		1	3		6	1	6	5	2
108A	1		2	3	2	1	1	2	5	2	2	3	6	1	6	5	2
109A	2	1	2	5	2	1	2		5	1	2	8	7	0	2	7	1
110A			2	3	2	1	1	2	5		1	2	5	1	5	5	4
111A	1	9	2	4	2	1	1	2	3	2	1	4	7	1	6	4	1
112A	1	1	2	3	2	1	1	2	7	1	2	3	5	1	6	5	4
113A	1	1	2	4	2	1	2	2	5	1	3	2	5	1	6	4	3
114A	1	1	2	7	2	1	2	2	5	1	1	3	6	1	6	5	4
115A	2	9	2	3	2	1	1	5	4	5	3	2	5	1	6	5	5
116A	1	1	3	6	3	1	2	2	5	1	3	3	5	1	6	6	2
117A	1	1	3	7	3	1	2	2	6	1	1	1	5	1	6	5	2
118A	2	1	7	5	6	1	7	2	4	1	4	3	6	0	1	5	1
119A	2	1	7	8	8		2	1	5	1		3	5	0	1	4	1
120A	1	1	7	6	6	2	2	2	5	1	2		6	2	4	5	2
121A	2	1	5	5	6	1	7	1	5	1	2	2	6	0	1	4	1
122A	2	9	5	8	4		2	5	3	5	1	1	6	1		4	2
123A	2	1	9	4	3	1	8	2	6	1	1		7	0	1	5	1
124A	2		5	8	6	2	2	1	4	2	3	1	6		1	4	2
125A	2	9	3	4	3	1	7	5	5	7	1	1	6		1	6	2
126A		1	5	7	7	2	2	2	5	1	1	3	6		2	4	2
127A	2	1	2	7	2	1	1	2	5	1	7	1	5		1		1
128A	2		1	6	2	1	2	5	6	7	5	1	7		1	5	1
129A	2	1	7	7	3		1	2	4	1	6	4	5	0	2	5	1
130A		9	4	8	4	1	1	5	8	9	1	1	6	1	1	4	1
131A	2	9	3	6	6	2	2	5	3	5	2	3	5	0	1	4	1
132A		9		6	8		2	5	6	6	1	1	4		1	3	1
134A	2	9	4	7	8	2	3	5	6	7	1	1	5	2	4	4	6
135A	2	1	6	4	6	2	9	2	4	1	2	1	3	0	1	2	1
136A	2	1		7	2	1	2	2	6	1			6		1	5	1
137A	2	1	1	6	2	1	1	3	3	1	2	3	8	0	1	6	1
138A	2	9		8	2	1	2	5	4	6	1		6		1	5	1
01B	2	9	4	4	3	1	1	2	4	2	1	2	7	3	5	3	5
02B	2	1	5	4	2	1	1	2	4	1	1	5	6	3	5	3	7
03B	2	9	5	6	2	1	1	5	4	5	1	5	5	3	6	3	6
04B	2	9	5	3	2	1	1	3	4	2		2	6	3	6	3	5
06B	2	1	5	3	3	1	1	2	3	1	1	2	6	3	6	3	6
07B	2	1	5	4	2	1	1		4	1	1	3	4	3	6	3	8
08B	2	1	4	2	2	1	1	2	3	1	2	6	6	2	5	4	4
09B	2	1	4	6	3	1	1		4	1	1	3	6	3	6	3	5
11B	2	9	5	4	2	1	1	1	4	2	1	2	5	3	5	3	6
13B	2	9	5	5	2	1	1	5	5	7	1		3	2	5	3	7
14B	2	1	5	4	2	1	1	2	4	1		1	4	3	6	3	7
16B	2	1	5	4	2	1	1	2	4	1	1	2	5	3	5	3	7
17B	2	1	4	2	2	1	1	2	6	1	1	2	7	3	6	3	5
19B	2	1	5	3	3	1	1	2	3	1		2	5	3	6	3	7
20B	2	1	4	3	3	1	1	2	4	1	1	4	7	3	6	3	5
21B	2	1	4	5	2	1	1	2	4	1	1	2	5	3	5	3	7
22B	2	1	3	3	3	1	1	2	5	1	1	1	5	3	5	3	4
23B	2	1	5	6	3	1	1	1	5	1	1	2	4	3	5	2	8
24B	2	1	5	3	3	1	1	2	3	1	1	2	5	3	5	3	7
25B	2	1	3	3	2	1	1	2	4	1	1	1	7	3	4	3	4
26B	2	1	5	3	2	1	1	2	4	1	1	2	4	4	5	3	8
27B	2	1	4	4	2	1	1	2	4	1	1	3	5	3	6	3	6
28B	2	1	4	3	3	1	1	2	3	1	1	1	5	3	5	3	5
29B	2	1	5	4	2	1	1	1	7	1	3	3	4	3	6	3	7
30B	2	1	5	4	2	1	1	2	4	1	1	2	5	3	6	3	6
31B	2	1	4	4	3	1	1	2	4	1	1	1	5		4	3	5
32B	2	1	5	4	2	1	1	2	4	1	1	1	4	4	5	3	8
33B	2	1	7	6	2	1	1	2	4	1	3	2	6		4	4	3
34B	2		4	5	2	1	1	5	4	6	1		6	2	5	4	6
35B	2	1	6	5	2	2	1	2	4	1	1	1	2	4	4	2	8
36B	2	1	5	4	3	1		2	3	1	1	2	5	3	6	3	6
37B		9	7	7	2	1	1	2	3	2	4	4	6	1	3	5	2
38B		1	5	6	2	1	1	2	4	1	1	7	6	3	5	3	7
39B	2	1	4	4	3	1	1	2	6	1	1	1	6	3	5	3	5
40B	2	1	5	3	2	1	1	2	3	1	1	1	4	3	6	3	8
41B	2	1	5	3	3	1	1	2	3	1	1	3	6	3	5	3	8
42B	2	1	5	3	2	1	1	2	3	1	1		4	3	6	3	7
43B	2	9	5	4	2	1	1	2	4	2	1		4	2	3	3	3
44B	2	1	5	3	2	1	1	2	3	1	1	2	4	3	5	3	6
45B	2	1	4	3	2	1	1	3	4	1	1	1	5	3	4	3	4
46B	2	1	5	4	2	1		2	3	1	1	1	6	3	4	3	7
47B	2	1	4	3	2	1	2	2	4	1	3	2	6	3	6	4	5
48B	2	9	5	4	2	1	1	2	3	2	2		4	3	6	3	7
49B	2		5	4	2	1	1	2	4	2	1	4	4		4	2	8
50B	2	1	4	6	2	1	1	1	5	1	1		6	3	6	4	5
51B	2	1	5	3	2	1	1	1	4	1	1	1	4	3	6	2	7
53B	2	1	4	4	3	1	1	2	3	1	1	2	5	3	6	3	7
54B	2	1	5	3	2	1	1	2	2	1	1	2	6	3	5	3	7
55B	2	1	5	4	3	1	1	2	4	1	1	1	4	3	6	3	5
56B	2	1	6	3	3	1		2	3	1	2	2	5	3	6	3	7
57B	2	1	4	3	2	1	1	2	4	1	1	3	5	3	6	3	6
58B	2	1	4	2	3	1	1	2	4	1	2	5	4	1	6	2	6
59B	2	1	3	4	3	1	1	2	5	1	1	2	7		5	4	3
62B		1	4	3	2	1	1	2	5	1	1	2	6		5	3	5
63B	2	1	5	3	2	1	1	2	3	1	1	1	5	3	6	3	6
64B	2	1	5	2	2	1	1	2	4	1	7	2	5	3	6	3	8
65B	2	1	5	4	2	1	1	2	3	1	1	1	4	3	6	3	7
66B	2	1	4	2	3	1	1	2	3	1	2	4	5	3	6	3	5
67B	2	1	5	3	2	1	1	2	4	1	1	1	4	3	4	3	8
68B		1	5	4	3	2	2	2	5	1	2		4	3	7	3	8
69B	1	1	6	6	4	2	2	2	5	1	1	3	6		7	3	8
70B	1	1		4	3	2	3	2	5	1	1		6	3	7	3	8
71B	1	1	5	4	4	2	3	2	5	1	2	1	6		7	3	3
72B	1	9	4	6	5	2	2	1	5	2	2		6
73B	1	1	5	5	4	2	1	2	4	1	1		6	3	8	3	9
74B	1	1	5	3	3	2	3	2	5	1	1		6	3	8	4	8
75B	1	1	5	3		2	3	2	5	1	1	1	7	4	8	4	8
76B	1	1	5	6	4	2	2	1	5	1	1		5	3	6	3	4
77B		1	4	5	3	2	2	1	5	1	2		6	2		4
78B	1	1	4	4	5	2	2	2	5	1	1	3	7	3	8	4	8
79B	1	1	4	5	5	2	2	2	5	1	1	2	8		8	4	6
80B	2	9	6	7	3	2	1	5	5	5	2		4	3	5	3	8
81B	1		5	7	6	2	2	5	5	7	2	1	5			4	3
82B		1	5	7	6	2	2	1	3	1	1	3	6		6	4	5
83B	1	1	6	4	4	2	2	2	5	1	1		6	3	8	3	8
84B	1	1	4	7	4	1	2	2	4	1	1	2	6	3	7	3	6
85B	1	1	5	5	4	2	2		5	1	1	3	5		8	3	7
86B	1	9	5	3	4	2	2	2	3	3	3	1	7	3		3	2
87B	2	9	3	7	3	1	1	2	5	3	1	5	7	1	4	5	3
88B	1	1	5	6	7	2	2	2	5	1	1	4	5	3	7	4	6
89B	1	1	6	6	7	2	2	1	5	1	1	2	4	0	1	3	1
90B	2	1	5	4	6	2	2	2	4	1	1	1	5	2	1	2	5
91B	1	1	5	4	5	2	2	2	3	1	3	2	7	3	7	3	9
92B
93B	2	9	4	5	2	1	1	2	7	3	2	2	3		4	2	5
94B		1		5	2	1	1	2	7	1	2	2	4		3	4	3
95B		1	3	4	3	1	2	2	6	1	1	3	6		6		5
96B		1		7	3	1	1	2	5	1	6	5	6		1	4	2
97B	2	1	4	5	4	1	1	2	8	1	2	1	4	2	5	3	8
98B		1		7	3	1	1	5		1	5		7		1	5	1
99B	1			6	3	1	1	2		2	5		6	1		5
100B		9		4	1	1	1	2		2	5		5	1	6	5	3
101B		1		4	3	1	1	2		1	3		5	1	5	5	2
102B	1	1	2	5	2	1	2	2	4	1	2	3	7	1	6	6	2
103B		1		6	2	1	1	5		1	3		6	1	5	5	2
104B		1		4	2	1	1	1		1	3		6	1	4	5	2
105B	1	1	2	3	2	1	2	2	4	1	2	3	6	1	6	5	4
106B	1	1		5	2	1	1	2		1	3		6	1	6	5	3
107B	1	1		6	2	1	1	2		1	3		6	1	6	5	2
108B	1		2	3	2	1	1	2	5	2	2	3	6	1	6	5	2
109B	2	1	2	5	2	1	2		5	1	2	8	7	0	2	7	1
110B			2	3	2	1	1	2	5		1	2	5	1	5	5	4
111B	1	9	2	4	2	1	1	2	3	2	1	4	7	1	6	4	1
112B	1	1	2	3	2	1	1	2	7	1	2	3	5	1	6	5	4
113B	1	1	2	4	2	1	2	2	5	1	3	2	5	1	6	4	3
114B	1	1	2	7	2	1	2	2	5	1	1	3	6	1	6	5	4
115B	2	9	2	3	2	1	1	5	4	5	3	2	5	1	6	5	5
116B	1	1	3	6	3	1	2	2	5	1	3	3	5	1	6	6	2
117B	1	1	3	7	3	1	2	2	6	1	1	1	5	1	6	5	2
118B	2	1	7	5	6	1	7	2	4	1	4	3	6	0	1	5	1
119B	2	1	7	8	8		2	1	5	1		3	5	0	1	4	1
120B	1	1	7	6	6	2	2	2	5	1	2		6	2	4	5	2
121B	2	1	5	5	6	1	7	1	5	1	2	2	6	0	1	4	1
122B	2	9	5	8	4		2	5	3	5	1	1	6	1		4	2
123B	2	1	9	4	3	1	8	2	6	1	1		7	0	1	5	1
124B	2		5	8	6	2	2	1	4	2	3	1	6		1	4	2
125B	2	9	3	4	3	1	7	5	5	7	1	1	6		1	6	2
126B		1	5	7	7	2	2	2	5	1	1	3	6		2	4	2
127B	2	1	2	7	2	1	1	2	5	1	7	1	5		1		1
128B	2		1	6	2	1	2	5	6	7	5	1	7		1	5	1
129B	2	1	7	7	3		1	2	4	1	6	4	5	0	2	5	1
130B		9	4	8	4	1	1	5	8	9	1	1	6	1	1	4	1
131B	2	9	3	6	6	2	2	5	3	5	2	3	5	0	1	4	1
132B		9		6	8		2	5	6	6	1	1	4		1	3	1
134B	2	9	4	7	8	2	3	5	6	7	1	1	5	2	4	4	6
135B	2	1	6	4	6	2	9	2	4	1	2	1	3	0	1	2	1
136B	2	1		7	2	1	2	2	6	1			6		1	5	1
137B	2	1	1	6	2	1	1	3	3	1	2	3	8	0	1	6	1
138B	2	9		8	2	1	2	5	4	6	1		6		1	5	1
01C	2	9	4	4	3	1	1	2	4	2	1	2	7	3	5	3	5
02C	2	1	5	4	2	1	1	2	4	1	1	5	6	3	5	3	7
03C	2	9	5	6	2	1	1	5	4	5	1	5	5	3	6	3	6
04C	2	9	5	3	2	1	1	3	4	2		2	6	3	6	3	5
06C	2	1	5	3	3	1	1	2	3	1	1	2	6	3	6	3	6
07C	2	1	5	4	2	1	1		4	1	1	3	4	3	6	3	8
08C	2	1	4	2	2	1	1	2	3	1	2	6	6	2	5	4	4
09C	2	1	4	6	3	1	1		4	1	1	3	6	3	6	3	5
11C	2	9	5	4	2	1	1	1	4	2	1	2	5	3	5	3	6
13C	2	9	5	5	2	1	1	5	5	7	1		3	2	5	3	7
14C	2	1	5	4	2	1	1	2	4	1		1	4	3	6	3	7
16C	2	1	5	4	2	1	1	2	4	1	1	2	5	3	5	3	7
17C	2	1	4	2	2	1	1	2	6	1	1	2	7	3	6	3	5
19C	2	1	5	3	3	1	1	2	3	1		2	5	3	6	3	7
20C	2	1	4	3	3	1	1	2	4	1	1	4	7	3	6	3	5
21C	2	1	4	5	2	1	1	2	4	1	1	2	5	3	5	3	7
22C	2	1	3	3	3	1	1	2	5	1	1	1	5	3	5	3	4
23C	2	1	5	6	3	1	1	1	5	1	1	2	4	3	5	2	8
24C	2	1	5	3	3	1	1	2	3	1	1	2	5	3	5	3	7
25C	2	1	3	3	2	1	1	2	4	1	1	1	7	3	4	3	4
26C	2	1	5	3	2	1	1	2	4	1	1	2	4	4	5	3	8
27C	2	1	4	4	2	1	1	2	4	1	1	3	5	3	6	3	6
28C	2	1	4	3	3	1	1	2	3	1	1	1	5	3	5	3	5
29C	2	1	5	4	2	1	1	1	7	1	3	3	4	3	6	3	7
30C	2	1	5	4	2	1	1	2	4	1	1	2	5	3	6	3	6
31C	2	1	4	4	3	1	1	2	4	1	1	1	5		4	3	5
32C	2	1	5	4	2	1	1	2	4	1	1	1	4	4	5	3	8
33C	2	1	7	6	2	1	1	2	4	1	3	2	6		4	4	3
34C	2		4	5	2	1	1	5	4	6	1		6	2	5	4	6
35C	2	1	6	5	2	2	1	2	4	1	1	1	2	4	4	2	8
36C	2	1	5	4	3	1		2	3	1	1	2	5	3	6	3	6
37C		9	7	7	2	1	1	2	3	2	4	4	6	1	3	5	2
38C		1	5	6	2	1	1	2	4	1	1	7	6	3	5	3	7
39C	2	1	4	4	3	1	1	2	6	1	1	1	6	3	5	3	5
40C	2	1	5	3	2	1	1	2	3	1	1	1	4	3	6	3	8
41C	2	1	5	3	3	1	1	2	3	1	1	3	6	3	5	3	8
42C	2	1	5	3	2	1	1	2	3	1	1		4	3	6	3	7
43C	2	9	5	4	2	1	1	2	4	2	1		4	2	3	3	3
44C	2	1	5	3	2	1	1	2	3	1	1	2	4	3	5	3	6
45C	2	1	4	3	2	1	1	3	4	1	1	1	5	3	4	3	4
46C	2	1	5	4	2	1		2	3	1	1	1	6	3	4	3	7
47C	2	1	4	3	2	1	2	2	4	1	3	2	6	3	6	4	5
48C	2	9	5	4	2	1	1	2	3	2	2		4	3	6	3	7
49C	2		5	4	2	1	1	2	4	2	1	4	4		4	2	8
50C	2	1	4	6	2	1	1	1	5	1	1		6	3	6	4	5
51C	2	1	5	3	2	1	1	1	4	1	1	1	4	3	6	2	7
53C	2	1	4	4	3	1	1	2	3	1	1	2	5	3	6	3	7
54C	2	1	5	3	2	1	1	2	2	1	1	2	6	3	5	3	7
55C	2	1	5	4	3	1	1	2	4	1	1	1	4	3	6	3	5
56C	2	1	6	3	3	1		2	3	1	2	2	5	3	6	3	7
57C	2	1	4	3	2	1	1	2	4	1	1	3	5	3	6	3	6
58C	2	1	4	2	3	1	1	2	4	1	2	5	4	1	6	2	6
59C	2	1	3	4	3	1	1	2	5	1	1	2	7		5	4	3
62C		1	4	3	2	1	1	2	5	1	1	2	6		5	3	5
63C	2	1	5	3	2	1	1	2	3	1	1	1	5	3	6	3	6
64C	2	1	5	2	2	1	1	2	4	1	7	2	5	3	6	3	8
65C	2	1	5	4	2	1	1	2	3	1	1	1	4	3	6	3	7
66C	2	1	4	2	3	1	1	2	3	1	2	4	5	3	6	3	5
67C	2	1	5	3	2	1	1	2	4	1	1	1	4	3	4	3	8
68C		1	5	4	3	2	2	2	5	1	2		4	3	7	3	8
69C	1	1	6	6	4	2	2	2	5	1	1	3	6		7	3	8
70C	1	1		4	3	2	3	2	5	1	1		6	3	7	3	8
71C	1	1	5	4	4	2	3	2	5	1	2	1	6		7	3	3
72C	1	9	4	6	5	2	2	1	5	2	2		6
73C	1	1	5	5	4	2	1	2	4	1	1		6	3	8	3	9
74C	1	1	5	3	3	2	3	2	5	1	1		6	3	8	4	8
75C	1	1	5	3		2	3	2	5	1	1	1	7	4	8	4	8
76C	1	1	5	6	4	2	2	1	5	1	1		5	3	6	3	4
77C		1	4	5	3	2	2	1	5	1	2		6	2		4
78C	1	1	4	4	5	2	2	2	5	1	1	3	7	3	8	4	8
79C	1	1	4	5	5	2	2	2	5	1	1	2	8		8	4	6
80C	2	9	6	7	3	2	1	5	5	5	2		4	3	5	3	8
81C	1		5	7	6	2	2	5	5	7	2	1	5			4	3
82C		1	5	7	6	2	2	1	3	1	1	3	6		6	4	5
83C	1	1	6	4	4	2	2	2	5	1	1		6	3	8	3	8
84C	1	1	4	7	4	1	2	2	4	1	1	2	6	3	7	3	6
85C	1	1	5	5	4	2	2		5	1	1	3	5		8	3	7
86C	1	9	5	3	4	2	2	2	3	3	3	1	7	3		3	2
87C	2	9	3	7	3	1	1	2	5	3	1	5	7	1	4	5	3
88C	1	1	5	6	7	2	2	2	5	1	1	4	5	3	7	4	6
89C	1	1	6	6	7	2	2	1	5	1	1	2	4	0	1	3	1
90C	2	1	5	4	6	2	2	2	4	1	1	1	5	2	1	2	5
91C	1	1	5	4	5	2	2	2	3	1	3	2	7	3	7	3	9
92C
93C	2	9	4	5	2	1	1	2	7	3	2	2	3		4	2	5
94C		1		5	2	1	1	2	7	1	2	2	4		3	4	3
95C		1	3	4	3	1	2	2	6	1	1	3	6		6		5
96C		1		7	3	1	1	2	5	1	6	5	6		1	4	2
97C	2	1	4	5	4	1	1	2	8	1	2	1	4	2	5	3	8
98C		1		7	3	1	1	5		1	5		7		1	5	1
99C	1			6	3	1	1	2		2	5		6	1		5
100C		9		4	1	1	1	2		2	5		5	1	6	5	3
101C		1		4	3	1	1	2		1	3		5	1	5	5	2
102C	1	1	2	5	2	1	2	2	4	1	2	3	7	1	6	6	2
103C		1		6	2	1	1	5		1	3		6	1	5	5	2
104C		1		4	2	1	1	1		1	3		6	1	4	5	2
105C	1	1	2	3	2	1	2	2	4	1	2	3	6	1	6	5	4
106C	1	1		5	2	1	1	2		1	3		6	1	6	5	3
107C	1	1		6	2	1	1	2		1	3		6	1	6	5	2
108C	1		2	3	2	1	1	2	5	2	2	3	6	1	6	5	2
109C	2	1	2	5	2	1	2		5	1	2	8	7	0	2	7	1
110C			2	3	2	1	1	2	5		1	2	5	1	5	5	4
111C	1	9	2	4	2	1	1	2	3	2	1	4	7	1	6	4	1
112C	1	1	2	3	2	1	1	2	7	1	2	3	5	1	6	5	4
113C	1	1	2	4	2	1	2	2	5	1	3	2	5	1	6	4	3
114C	1	1	2	7	2	1	2	2	5	1	1	3	6	1	6	5	4
115C	2	9	2	3	2	1	1	5	4	5	3	2	5	1	6	5	5
116C	1	1	3	6	3	1	2	2	5	1	3	3	5	1	6	6	2
117C	1	1	3	7	3	1	2	2	6	1	1	1	5	1	6	5	2
118C	2	1	7	5	6	1	7	2	4	1	4	3	6	0	1	5	1
119C	2	1	7	8	8		2	1	5	1		3	5	0	1	4	1
120C	1	1	7	6	6	2	2	2	5	1	2		6	2	4	5	2
121C	2	1	5	5	6	1	7	1	5	1	2	2	6	0	1	4	1
122C	2	9	5	8	4		2	5	3	5	1	1	6	1		4	2
123C	2	1	9	4	3	1	8	2	6	1	1		7	0	1	5	1
124C	2		5	8	6	2	2	1	4	2	3	1	6		1	4	2
125C	2	9	3	4	3	1	7	5	5	7	1	1	6		1	6	2
126C		1	5	7	7	2	2	2	5	1	1	3	6		2	4	2
127C	2	1	2	7	2	1	1	2	5	1	7	1	5		1		1
128C	2		1	6	2	1	2	5	6	7	5	1	7		1	5	1
129C	2	1	7	7	3		1	2	4	1	6	4	5	0	2	5	1
130C		9	4	8	4	1	1	5	8	9	1	1	6	1	1	4	1
131C	2	9	3	6	6	2	2	5	3	5	2	3	5	0	1	4	1
132C		9		6	8		2	5	6	6	1	1	4		1	3	1
134C	2	9	4	7	8	2	3	5	6	7	1	1	5	2	4	4	6
135C	2	1	6	4	6	2	9	2	4	1	2	1	3	0	1	2	1
136C	2	1		7	2	1	2	2	6	1			6		1	5	1
137C	2	1	1	6	2	1	1	3	3	1	2	3	8	0	1	6	1
138C	2	9		8	2	1	2	5	4	6	1		6		1	5	1

### Sheet: imputed dataset
sampleID3	Seedling cotyledon shape	Seedling anthocyanin presence	Leaf shape cultivated material	Leaf blistering	Leaf margin undulation	Leaf venation	Leaf division	Leaf color	Leaf color intensity	Leaf anthocyanin content	Side shoot formation tendency	Tipburn sensitivity	Plant diameter	Head shape	Head leafs overlap	Head height	Heart formation
01A	2	9	4	4	3	1	1	2	4	2	1	2	7	3	5	3	5
02A	2	1	5	4	2	1	1	2	4	1	1	5	6	3	5	3	7
03A	2	9	5	6	2	1	1	5	4	5	1	5	5	3	6	3	6
04A	2	9	5	3	2	1	1	3	4	2	1	2	6	3	6	3	5
06A	2	1	5	3	3	1	1	2	3	1	1	2	6	3	6	3	6
07A	2	1	5	4	2	1	1	2	4	1	1	3	4	3	6	3	8
08A	2	1	4	2	2	1	1	2	3	1	2	6	6	2	5	4	4
09A	2	1	4	6	3	1	1	2	4	1	1	3	6	3	6	3	5
11A	2	9	5	4	2	1	1	1	4	2	1	2	5	3	5	3	6
13A	2	9	5	5	2	1	1	5	5	7	1	2	3	2	5	3	7
14A	2	1	5	4	2	1	1	2	4	1	1	1	4	3	6	3	7
16A	2	1	5	4	2	1	1	2	4	1	1	2	5	3	5	3	7
17A	2	1	4	2	2	1	1	2	6	1	1	2	7	3	6	3	5
19A	2	1	5	3	3	1	1	2	3	1	1	2	5	3	6	3	7
20A	2	1	4	3	3	1	1	2	4	1	1	4	7	3	6	3	5
21A	2	1	4	5	2	1	1	2	4	1	1	2	5	3	5	3	7
22A	2	1	3	3	3	1	1	2	5	1	1	1	5	3	5	3	4
23A	2	1	5	6	3	1	1	1	5	1	1	2	4	3	5	2	8
24A	2	1	5	3	3	1	1	2	3	1	1	2	5	3	5	3	7
25A	2	1	3	3	2	1	1	2	4	1	1	1	7	3	4	3	4
26A	2	1	5	3	2	1	1	2	4	1	1	2	4	4	5	3	8
27A	2	1	4	4	2	1	1	2	4	1	1	3	5	3	6	3	6
28A	2	1	4	3	3	1	1	2	3	1	1	1	5	3	5	3	5
29A	2	1	5	4	2	1	1	1	7	1	3	3	4	3	6	3	7
30A	2	1	5	4	2	1	1	2	4	1	1	2	5	3	6	3	6
31A	2	1	4	4	3	1	1	2	4	1	1	1	5	2	4	3	5
32A	2	1	5	4	2	1	1	2	4	1	1	1	4	4	5	3	8
33A	2	1	7	6	2	1	1	2	4	1	3	2	6	2	4	4	3
34A	2	9	4	5	2	1	1	5	4	6	1	2	6	2	5	4	6
35A	2	1	6	5	2	2	1	2	4	1	1	1	2	4	4	2	8
36A	2	1	5	4	3	1	2	2	3	1	1	2	5	3	6	3	6
37A	2	9	7	7	2	1	1	2	3	2	4	4	6	1	3	5	2
38A	2	1	5	6	2	1	1	2	4	1	1	7	6	3	5	3	7
39A	2	1	4	4	3	1	1	2	6	1	1	1	6	3	5	3	5
40A	2	1	5	3	2	1	1	2	3	1	1	1	4	3	6	3	8
41A	2	1	5	3	3	1	1	2	3	1	1	3	6	3	5	3	8
42A	2	1	5	3	2	1	1	2	3	1	1	2	4	3	6	3	7
43A	2	9	5	4	2	1	1	2	4	2	1	2	4	2	3	3	3
44A	2	1	5	3	2	1	1	2	3	1	1	2	4	3	5	3	6
45A	2	1	4	3	2	1	1	3	4	1	1	1	5	3	4	3	4
46A	2	1	5	4	2	1	1	2	3	1	1	1	6	3	4	3	7
47A	2	1	4	3	2	1	2	2	4	1	3	2	6	3	6	4	5
48A	2	9	5	4	2	1	1	2	3	2	2	2	4	3	6	3	7
49A	2	9	5	4	2	1	1	2	4	2	1	4	4	3	4	2	8
50A	2	1	4	6	2	1	1	1	5	1	1	2	6	3	6	4	5
51A	2	1	5	3	2	1	1	1	4	1	1	1	4	3	6	2	7
53A	2	1	4	4	3	1	1	2	3	1	1	2	5	3	6	3	7
54A	2	1	5	3	2	1	1	2	2	1	1	2	6	3	5	3	7
55A	2	1	5	4	3	1	1	2	4	1	1	1	4	3	6	3	5
56A	2	1	6	3	3	1	2	2	3	1	2	2	5	3	6	3	7
57A	2	1	4	3	2	1	1	2	4	1	1	3	5	3	6	3	6
58A	2	1	4	2	3	1	1	2	4	1	2	5	4	1	6	2	6
59A	2	1	3	4	3	1	1	2	5	1	1	2	7	2	5	4	3
62A	2	1	4	3	2	1	1	2	5	1	1	2	6	2	5	3	5
63A	2	1	5	3	2	1	1	2	3	1	1	1	5	3	6	3	6
64A	2	1	5	2	2	1	1	2	4	1	7	2	5	3	6	3	8
65A	2	1	5	4	2	1	1	2	3	1	1	1	4	3	6	3	7
66A	2	1	4	2	3	1	1	2	3	1	2	4	5	3	6	3	5
67A	2	1	5	3	2	1	1	2	4	1	1	1	4	3	4	3	8
68A	1	1	5	4	3	2	2	2	5	1	2	2	4	3	7	3	8
69A	1	1	6	6	4	2	2	2	5	1	1	3	6	3	7	3	8
70A	1	1	5	4	3	2	3	2	5	1	1	2	6	3	7	3	8
71A	1	1	5	4	4	2	3	2	5	1	2	1	6	2	7	3	3
72A	1	9	4	6	5	2	2	1	5	2	2	2	6	2	5	4	5
73A	1	1	5	5	4	2	1	2	4	1	1	2	6	3	8	3	9
74A	1	1	5	3	3	2	3	2	5	1	1	2	6	3	8	4	8
75A	1	1	5	3	4	2	3	2	5	1	1	1	7	4	8	4	8
76A	1	1	5	6	4	2	2	1	5	1	1	2	5	3	6	3	4
77A	1	1	4	5	3	2	2	1	5	1	2	2	6	2	4	4	4
78A	1	1	4	4	5	2	2	2	5	1	1	3	7	3	8	4	8
79A	1	1	4	5	5	2	2	2	5	1	1	2	8	3	8	4	6
80A	2	9	6	7	3	2	1	5	5	5	2	2	4	3	5	3	8
81A	1	9	5	7	6	2	2	5	5	7	2	1	5	2	4	4	3
82A	1	1	5	7	6	2	2	1	3	1	1	3	6	2	6	4	5
83A	1	1	6	4	4	2	2	2	5	1	1	2	6	3	8	3	8
84A	1	1	4	7	4	1	2	2	4	1	1	2	6	3	7	3	6
85A	1	1	5	5	4	2	2	2	5	1	1	3	5	3	8	3	7
86A	1	9	5	3	4	2	2	2	3	3	3	1	7	3	3	3	2
87A	2	9	3	7	3	1	1	2	5	3	1	5	7	1	4	5	3
88A	1	1	5	6	7	2	2	2	5	1	1	4	5	3	7	4	6
89A	1	1	6	6	7	2	2	1	5	1	1	2	4	0	1	3	1
90A	2	1	5	4	6	2	2	2	4	1	1	1	5	2	1	2	5
91A	1	1	5	4	5	2	2	2	3	1	3	2	7	3	7	3	9
93A	2	9	4	5	2	1	1	2	7	3	2	2	3	2	4	2	5
94A	2	1	4	5	2	1	1	2	7	1	2	2	4	2	3	4	3
95A	2	1	3	4	3	1	2	2	6	1	1	3	6	2	6	4	5
96A	2	1	4	7	3	1	1	2	5	1	6	5	6	1	1	4	2
97A	2	1	4	5	4	1	1	2	8	1	2	1	4	2	5	3	8
98A	2	1	3	7	3	1	1	5	5	1	5	3	7	1	1	5	1
99A	1	9	3	6	3	1	1	2	5	2	5	3	6	1	2	5	1
100A	2	9	3	4	1	1	1	2	4	2	5	3	5	1	6	5	3
101A	2	1	3	4	3	1	1	2	4	1	3	3	5	1	5	5	2
102A	1	1	2	5	2	1	2	2	4	1	2	3	7	1	6	6	2
103A	2	1	3	6	2	1	1	5	5	1	3	3	6	1	5	5	2
104A	2	1	3	4	2	1	1	1	4	1	3	3	6	1	4	5	2
105A	1	1	2	3	2	1	2	2	4	1	2	3	6	1	6	5	4
106A	1	1	3	5	2	1	1	2	4	1	3	3	6	1	6	5	3
107A	1	1	3	6	2	1	1	2	5	1	3	3	6	1	6	5	2
108A	1	9	2	3	2	1	1	2	5	2	2	3	6	1	6	5	2
109A	2	1	2	5	2	1	2	2	5	1	2	8	7	0	2	7	1
110A	2	1	2	3	2	1	1	2	5	1	1	2	5	1	5	5	4
111A	1	9	2	4	2	1	1	2	3	2	1	4	7	1	6	4	1
112A	1	1	2	3	2	1	1	2	7	1	2	3	5	1	6	5	4
113A	1	1	2	4	2	1	2	2	5	1	3	2	5	1	6	4	3
114A	1	1	2	7	2	1	2	2	5	1	1	3	6	1	6	5	4
115A	2	9	2	3	2	1	1	5	4	5	3	2	5	1	6	5	5
116A	1	1	3	6	3	1	2	2	5	1	3	3	5	1	6	6	2
117A	1	1	3	7	3	1	2	2	6	1	1	1	5	1	6	5	2
118A	2	1	7	5	6	1	7	2	4	1	4	3	6	0	1	5	1
119A	2	1	7	8	8	1	2	1	5	1	2	3	5	0	1	4	1
120A	1	1	7	6	6	2	2	2	5	1	2	3	6	2	4	5	2
121A	2	1	5	5	6	1	7	1	5	1	2	2	6	0	1	4	1
122A	2	9	5	8	4	1	2	5	3	5	1	1	6	1	3	4	2
123A	2	1	9	4	3	1	8	2	6	1	1	3	7	0	1	5	1
124A	2	9	5	8	6	2	2	1	4	2	3	1	6	1	1	4	2
125A	2	9	3	4	3	1	7	5	5	7	1	1	6	1	1	6	2
126A	1	1	5	7	7	2	2	2	5	1	1	3	6	1	2	4	2
127A	2	1	2	7	2	1	1	2	5	1	7	1	5	1	1	3	1
128A	2	9	1	6	2	1	2	5	6	7	5	1	7	1	1	5	1
129A	2	1	7	7	3	1	1	2	4	1	6	4	5	0	2	5	1
130A	2	9	4	8	4	1	1	5	8	9	1	1	6	1	1	4	1
131A	2	9	3	6	6	2	2	5	3	5	2	3	5	0	1	4	1
132A	1	9	5	6	8	2	2	5	6	6	1	1	4	1	1	3	1
134A	2	9	4	7	8	2	3	5	6	7	1	1	5	2	4	4	6
135A	2	1	6	4	6	2	9	2	4	1	2	1	3	0	1	2	1
136A	2	1	3	7	2	1	2	2	6	1	2	3	6	1	1	5	1
137A	2	1	1	6	2	1	1	3	3	1	2	3	8	0	1	6	1
138A	2	9	3	8	2	1	2	5	4	6	1	3	6	1	1	5	1
01B	2	9	4	4	3	1	1	2	4	2	1	2	7	3	5	3	5
02B	2	1	5	4	2	1	1	2	4	1	1	5	6	3	5	3	7
03B	2	9	5	6	2	1	1	5	4	5	1	5	5	3	6	3	6
04B	2	9	5	3	2	1	1	3	4	2	1	2	6	3	6	3	5
06B	2	1	5	3	3	1	1	2	3	1	1	2	6	3	6	3	6
07B	2	1	5	4	2	1	1	2	4	1	1	3	4	3	6	3	8
08B	2	1	4	2	2	1	1	2	3	1	2	6	6	2	5	4	4
09B	2	1	4	6	3	1	1	2	4	1	1	3	6	3	6	3	5
11B	2	9	5	4	2	1	1	1	4	2	1	2	5	3	5	3	6
13B	2	9	5	5	2	1	1	5	5	7	1	2	3	2	5	3	7
14B	2	1	5	4	2	1	1	2	4	1	1	1	4	3	6	3	7
16B	2	1	5	4	2	1	1	2	4	1	1	2	5	3	5	3	7
17B	2	1	4	2	2	1	1	2	6	1	1	2	7	3	6	3	5
19B	2	1	5	3	3	1	1	2	3	1	1	2	5	3	6	3	7
20B	2	1	4	3	3	1	1	2	4	1	1	4	7	3	6	3	5
21B	2	1	4	5	2	1	1	2	4	1	1	2	5	3	5	3	7
22B	2	1	3	3	3	1	1	2	5	1	1	1	5	3	5	3	4
23B	2	1	5	6	3	1	1	1	5	1	1	2	4	3	5	2	8
24B	2	1	5	3	3	1	1	2	3	1	1	2	5	3	5	3	7
25B	2	1	3	3	2	1	1	2	4	1	1	1	7	3	4	3	4
26B	2	1	5	3	2	1	1	2	4	1	1	2	4	4	5	3	8
27B	2	1	4	4	2	1	1	2	4	1	1	3	5	3	6	3	6
28B	2	1	4	3	3	1	1	2	3	1	1	1	5	3	5	3	5
29B	2	1	5	4	2	1	1	1	7	1	3	3	4	3	6	3	7
30B	2	1	5	4	2	1	1	2	4	1	1	2	5	3	6	3	6
31B	2	1	4	4	3	1	1	2	4	1	1	1	5	2	4	3	5
32B	2	1	5	4	2	1	1	2	4	1	1	1	4	4	5	3	8
33B	2	1	7	6	2	1	1	2	4	1	3	2	6	2	4	4	3
34B	2	9	4	5	2	1	1	5	4	6	1	2	6	2	5	4	6
35B	2	1	6	5	2	2	1	2	4	1	1	1	2	4	4	2	8
36B	2	1	5	4	3	1	2	2	3	1	1	2	5	3	6	3	6
37B	2	9	7	7	2	1	1	2	3	2	4	4	6	1	3	5	2
38B	2	1	5	6	2	1	1	2	4	1	1	7	6	3	5	3	7
39B	2	1	4	4	3	1	1	2	6	1	1	1	6	3	5	3	5
40B	2	1	5	3	2	1	1	2	3	1	1	1	4	3	6	3	8
41B	2	1	5	3	3	1	1	2	3	1	1	3	6	3	5	3	8
42B	2	1	5	3	2	1	1	2	3	1	1	2	4	3	6	3	7
43B	2	9	5	4	2	1	1	2	4	2	1	2	4	2	3	3	3
44B	2	1	5	3	2	1	1	2	3	1	1	2	4	3	5	3	6
45B	2	1	4	3	2	1	1	3	4	1	1	1	5	3	4	3	4
46B	2	1	5	4	2	1	1	2	3	1	1	1	6	3	4	3	7
47B	2	1	4	3	2	1	2	2	4	1	3	2	6	3	6	4	5
48B	2	9	5	4	2	1	1	2	3	2	2	2	4	3	6	3	7
49B	2	9	5	4	2	1	1	2	4	2	1	4	4	3	4	2	8
50B	2	1	4	6	2	1	1	1	5	1	1	2	6	3	6	4	5
51B	2	1	5	3	2	1	1	1	4	1	1	1	4	3	6	2	7
53B	2	1	4	4	3	1	1	2	3	1	1	2	5	3	6	3	7
54B	2	1	5	3	2	1	1	2	2	1	1	2	6	3	5	3	7
55B	2	1	5	4	3	1	1	2	4	1	1	1	4	3	6	3	5
56B	2	1	6	3	3	1	2	2	3	1	2	2	5	3	6	3	7
57B	2	1	4	3	2	1	1	2	4	1	1	3	5	3	6	3	6
58B	2	1	4	2	3	1	1	2	4	1	2	5	4	1	6	2	6
59B	2	1	3	4	3	1	1	2	5	1	1	2	7	2	5	4	3
62B	2	1	4	3	2	1	1	2	5	1	1	2	6	2	5	3	5
63B	2	1	5	3	2	1	1	2	3	1	1	1	5	3	6	3	6
64B	2	1	5	2	2	1	1	2	4	1	7	2	5	3	6	3	8
65B	2	1	5	4	2	1	1	2	3	1	1	1	4	3	6	3	7
66B	2	1	4	2	3	1	1	2	3	1	2	4	5	3	6	3	5
67B	2	1	5	3	2	1	1	2	4	1	1	1	4	3	4	3	8
68B	1	1	5	4	3	2	2	2	5	1	2	2	4	3	7	3	8
69B	1	1	6	6	4	2	2	2	5	1	1	3	6	3	7	3	8
70B	1	1	5	4	3	2	3	2	5	1	1	2	6	3	7	3	8
71B	1	1	5	4	4	2	3	2	5	1	2	1	6	2	7	3	3
72B	1	9	4	6	5	2	2	1	5	2	2	2	6	2	5	4	5
73B	1	1	5	5	4	2	1	2	4	1	1	2	6	3	8	3	9
74B	1	1	5	3	3	2	3	2	5	1	1	2	6	3	8	4	8
75B	1	1	5	3	4	2	3	2	5	1	1	1	7	4	8	4	8
76B	1	1	5	6	4	2	2	1	5	1	1	2	5	3	6	3	4
77B	1	1	4	5	3	2	2	1	5	1	2	2	6	2	4	4	4
78B	1	1	4	4	5	2	2	2	5	1	1	3	7	3	8	4	8
79B	1	1	4	5	5	2	2	2	5	1	1	2	8	3	8	4	6
80B	2	9	6	7	3	2	1	5	5	5	2	2	4	3	5	3	8
81B	1	9	5	7	6	2	2	5	5	7	2	1	5	2	4	4	3
82B	1	1	5	7	6	2	2	1	3	1	1	3	6	2	6	4	5
83B	1	1	6	4	4	2	2	2	5	1	1	2	6	3	8	3	8
84B	1	1	4	7	4	1	2	2	4	1	1	2	6	3	7	3	6
85B	1	1	5	5	4	2	2	2	5	1	1	3	5	3	8	3	7
86B	1	9	5	3	4	2	2	2	3	3	3	1	7	3	3	3	2
87B	2	9	3	7	3	1	1	2	5	3	1	5	7	1	4	5	3
88B	1	1	5	6	7	2	2	2	5	1	1	4	5	3	7	4	6
89B	1	1	6	6	7	2	2	1	5	1	1	2	4	0	1	3	1
90B	2	1	5	4	6	2	2	2	4	1	1	1	5	2	1	2	5
91B	1	1	5	4	5	2	2	2	3	1	3	2	7	3	7	3	9
93B	2	9	4	5	2	1	1	2	7	3	2	2	3	2	4	2	5
94B	2	1	4	5	2	1	1	2	7	1	2	2	4	2	3	4	3
95B	2	1	3	4	3	1	2	2	6	1	1	3	6	2	6	4	5
96B	2	1	4	7	3	1	1	2	5	1	6	5	6	1	1	4	2
97B	2	1	4	5	4	1	1	2	8	1	2	1	4	2	5	3	8
98B	2	1	3	7	3	1	1	5	5	1	5	3	7	1	1	5	1
99B	1	9	3	6	3	1	1	2	5	2	5	3	6	1	2	5	1
100B	2	9	3	4	1	1	1	2	4	2	5	3	5	1	6	5	3
101B	2	1	3	4	3	1	1	2	4	1	3	3	5	1	5	5	2
102B	1	1	2	5	2	1	2	2	4	1	2	3	7	1	6	6	2
103B	2	1	3	6	2	1	1	5	5	1	3	3	6	1	5	5	2
104B	2	1	3	4	2	1	1	1	4	1	3	3	6	1	4	5	2
105B	1	1	2	3	2	1	2	2	4	1	2	3	6	1	6	5	4
106B	1	1	3	5	2	1	1	2	4	1	3	3	6	1	6	5	3
107B	1	1	3	6	2	1	1	2	5	1	3	3	6	1	6	5	2
108B	1	9	2	3	2	1	1	2	5	2	2	3	6	1	6	5	2
109B	2	1	2	5	2	1	2	2	5	1	2	8	7	0	2	7	1
110B	2	1	2	3	2	1	1	2	5	1	1	2	5	1	5	5	4
111B	1	9	2	4	2	1	1	2	3	2	1	4	7	1	6	4	1
112B	1	1	2	3	2	1	1	2	7	1	2	3	5	1	6	5	4
113B	1	1	2	4	2	1	2	2	5	1	3	2	5	1	6	4	3
114B	1	1	2	7	2	1	2	2	5	1	1	3	6	1	6	5	4
115B	2	9	2	3	2	1	1	5	4	5	3	2	5	1	6	5	5
116B	1	1	3	6	3	1	2	2	5	1	3	3	5	1	6	6	2
117B	1	1	3	7	3	1	2	2	6	1	1	1	5	1	6	5	2
118B	2	1	7	5	6	1	7	2	4	1	4	3	6	0	1	5	1
119B	2	1	7	8	8	1	2	1	5	1	2	3	5	0	1	4	1
120B	1	1	7	6	6	2	2	2	5	1	2	3	6	2	4	5	2
121B	2	1	5	5	6	1	7	1	5	1	2	2	6	0	1	4	1
122B	2	9	5	8	4	1	2	5	3	5	1	1	6	1	3	4	2
123B	2	1	9	4	3	1	8	2	6	1	1	3	7	0	1	5	1
124B	2	9	5	8	6	2	2	1	4	2	3	1	6	1	1	4	2
125B	2	9	3	4	3	1	7	5	5	7	1	1	6	1	1	6	2
126B	1	1	5	7	7	2	2	2	5	1	1	3	6	1	2	4	2
127B	2	1	2	7	2	1	1	2	5	1	7	1	5	1	1	3	1
128B	2	9	1	6	2	1	2	5	6	7	5	1	7	1	1	5	1
129B	2	1	7	7	3	1	1	2	4	1	6	4	5	0	2	5	1
130B	2	9	4	8	4	1	1	5	8	9	1	1	6	1	1	4	1
131B	2	9	3	6	6	2	2	5	3	5	2	3	5	0	1	4	1
132B	1	9	5	6	8	2	2	5	6	6	1	1	4	1	1	3	1
134B	2	9	4	7	8	2	3	5	6	7	1	1	5	2	4	4	6
135B	2	1	6	4	6	2	9	2	4	1	2	1	3	0	1	2	1
136B	2	1	3	7	2	1	2	2	6	1	2	3	6	1	1	5	1
137B	2	1	1	6	2	1	1	3	3	1	2	3	8	0	1	6	1
138B	2	9	3	8	2	1	2	5	4	6	1	3	6	1	1	5	1
01C	2	9	4	4	3	1	1	2	4	2	1	2	7	3	5	3	5
02C	2	1	5	4	2	1	1	2	4	1	1	5	6	3	5	3	7
03C	2	9	5	6	2	1	1	5	4	5	1	5	5	3	6	3	6
04C	2	9	5	3	2	1	1	3	4	2	1	2	6	3	6	3	5
06C	2	1	5	3	3	1	1	2	3	1	1	2	6	3	6	3	6
07C	2	1	5	4	2	1	1	2	4	1	1	3	4	3	6	3	8
08C	2	1	4	2	2	1	1	2	3	1	2	6	6	2	5	4	4
09C	2	1	4	6	3	1	1	2	4	1	1	3	6	3	6	3	5
11C	2	9	5	4	2	1	1	1	4	2	1	2	5	3	5	3	6
13C	2	9	5	5	2	1	1	5	5	7	1	2	3	2	5	3	7
14C	2	1	5	4	2	1	1	2	4	1	1	1	4	3	6	3	7
16C	2	1	5	4	2	1	1	2	4	1	1	2	5	3	5	3	7
17C	2	1	4	2	2	1	1	2	6	1	1	2	7	3	6	3	5
19C	2	1	5	3	3	1	1	2	3	1	1	2	5	3	6	3	7
20C	2	1	4	3	3	1	1	2	4	1	1	4	7	3	6	3	5
21C	2	1	4	5	2	1	1	2	4	1	1	2	5	3	5	3	7
22C	2	1	3	3	3	1	1	2	5	1	1	1	5	3	5	3	4
23C	2	1	5	6	3	1	1	1	5	1	1	2	4	3	5	2	8
24C	2	1	5	3	3	1	1	2	3	1	1	2	5	3	5	3	7
25C	2	1	3	3	2	1	1	2	4	1	1	1	7	3	4	3	4
26C	2	1	5	3	2	1	1	2	4	1	1	2	4	4	5	3	8
27C	2	1	4	4	2	1	1	2	4	1	1	3	5	3	6	3	6
28C	2	1	4	3	3	1	1	2	3	1	1	1	5	3	5	3	5
29C	2	1	5	4	2	1	1	1	7	1	3	3	4	3	6	3	7
30C	2	1	5	4	2	1	1	2	4	1	1	2	5	3	6	3	6
31C	2	1	4	4	3	1	1	2	4	1	1	1	5	2	4	3	5
32C	2	1	5	4	2	1	1	2	4	1	1	1	4	4	5	3	8
33C	2	1	7	6	2	1	1	2	4	1	3	2	6	2	4	4	3
34C	2	9	4	5	2	1	1	5	4	6	1	2	6	2	5	4	6
35C	2	1	6	5	2	2	1	2	4	1	1	1	2	4	4	2	8
36C	2	1	5	4	3	1	2	2	3	1	1	2	5	3	6	3	6
37C	2	9	7	7	2	1	1	2	3	2	4	4	6	1	3	5	2
38C	2	1	5	6	2	1	1	2	4	1	1	7	6	3	5	3	7
39C	2	1	4	4	3	1	1	2	6	1	1	1	6	3	5	3	5
40C	2	1	5	3	2	1	1	2	3	1	1	1	4	3	6	3	8
41C	2	1	5	3	3	1	1	2	3	1	1	3	6	3	5	3	8
42C	2	1	5	3	2	1	1	2	3	1	1	2	4	3	6	3	7
43C	2	9	5	4	2	1	1	2	4	2	1	2	4	2	3	3	3
44C	2	1	5	3	2	1	1	2	3	1	1	2	4	3	5	3	6
45C	2	1	4	3	2	1	1	3	4	1	1	1	5	3	4	3	4
46C	2	1	5	4	2	1	1	2	3	1	1	1	6	3	4	3	7
47C	2	1	4	3	2	1	2	2	4	1	3	2	6	3	6	4	5
48C	2	9	5	4	2	1	1	2	3	2	2	2	4	3	6	3	7
49C	2	9	5	4	2	1	1	2	4	2	1	4	4	3	4	2	8
50C	2	1	4	6	2	1	1	1	5	1	1	2	6	3	6	4	5
51C	2	1	5	3	2	1	1	1	4	1	1	1	4	3	6	2	7
53C	2	1	4	4	3	1	1	2	3	1	1	2	5	3	6	3	7
54C	2	1	5	3	2	1	1	2	2	1	1	2	6	3	5	3	7
55C	2	1	5	4	3	1	1	2	4	1	1	1	4	3	6	3	5
56C	2	1	6	3	3	1	2	2	3	1	2	2	5	3	6	3	7
57C	2	1	4	3	2	1	1	2	4	1	1	3	5	3	6	3	6
58C	2	1	4	2	3	1	1	2	4	1	2	5	4	1	6	2	6
59C	2	1	3	4	3	1	1	2	5	1	1	2	7	2	5	4	3
62C	2	1	4	3	2	1	1	2	5	1	1	2	6	2	5	3	5
63C	2	1	5	3	2	1	1	2	3	1	1	1	5	3	6	3	6
64C	2	1	5	2	2	1	1	2	4	1	7	2	5	3	6	3	8
65C	2	1	5	4	2	1	1	2	3	1	1	1	4	3	6	3	7
66C	2	1	4	2	3	1	1	2	3	1	2	4	5	3	6	3	5
67C	2	1	5	3	2	1	1	2	4	1	1	1	4	3	4	3	8
68C	1	1	5	4	3	2	2	2	5	1	2	2	4	3	7	3	8
69C	1	1	6	6	4	2	2	2	5	1	1	3	6	3	7	3	8
70C	1	1	5	4	3	2	3	2	5	1	1	2	6	3	7	3	8
71C	1	1	5	4	4	2	3	2	5	1	2	1	6	2	7	3	3
72C	1	9	4	6	5	2	2	1	5	2	2	2	6	2	5	4	5
73C	1	1	5	5	4	2	1	2	4	1	1	2	6	3	8	3	9
74C	1	1	5	3	3	2	3	2	5	1	1	2	6	3	8	4	8
75C	1	1	5	3	4	2	3	2	5	1	1	1	7	4	8	4	8
76C	1	1	5	6	4	2	2	1	5	1	1	2	5	3	6	3	4
77C	1	1	4	5	3	2	2	1	5	1	2	2	6	2	4	4	4
78C	1	1	4	4	5	2	2	2	5	1	1	3	7	3	8	4	8
79C	1	1	4	5	5	2	2	2	5	1	1	2	8	3	8	4	6
80C	2	9	6	7	3	2	1	5	5	5	2	2	4	3	5	3	8
81C	1	9	5	7	6	2	2	5	5	7	2	1	5	2	4	4	3
82C	1	1	5	7	6	2	2	1	3	1	1	3	6	2	6	4	5
83C	1	1	6	4	4	2	2	2	5	1	1	2	6	3	8	3	8
84C	1	1	4	7	4	1	2	2	4	1	1	2	6	3	7	3	6
85C	1	1	5	5	4	2	2	2	5	1	1	3	5	3	8	3	7
86C	1	9	5	3	4	2	2	2	3	3	3	1	7	3	3	3	2
87C	2	9	3	7	3	1	1	2	5	3	1	5	7	1	4	5	3
88C	1	1	5	6	7	2	2	2	5	1	1	4	5	3	7	4	6
89C	1	1	6	6	7	2	2	1	5	1	1	2	4	0	1	3	1
90C	2	1	5	4	6	2	2	2	4	1	1	1	5	2	1	2	5
91C	1	1	5	4	5	2	2	2	3	1	3	2	7	3	7	3	9
93C	2	9	4	5	2	1	1	2	7	3	2	2	3	2	4	2	5
94C	2	1	4	5	2	1	1	2	7	1	2	2	4	2	3	4	3
95C	2	1	3	4	3	1	2	2	6	1	1	3	6	2	6	4	5
96C	2	1	4	7	3	1	1	2	5	1	6	5	6	1	1	4	2
97C	2	1	4	5	4	1	1	2	8	1	2	1	4	2	5	3	8
98C	2	1	3	7	3	1	1	5	5	1	5	3	7	1	1	5	1
99C	1	9	3	6	3	1	1	2	5	2	5	3	6	1	2	5	1
100C	2	9	3	4	1	1	1	2	4	2	5	3	5	1	6	5	3
101C	2	1	3	4	3	1	1	2	4	1	3	3	5	1	5	5	2
102C	1	1	2	5	2	1	2	2	4	1	2	3	7	1	6	6	2
103C	2	1	3	6	2	1	1	5	5	1	3	3	6	1	5	5	2
104C	2	1	3	4	2	1	1	1	4	1	3	3	6	1	4	5	2
105C	1	1	2	3	2	1	2	2	4	1	2	3	6	1	6	5	4
106C	1	1	3	5	2	1	1	2	4	1	3	3	6	1	6	5	3
107C	1	1	3	6	2	1	1	2	5	1	3	3	6	1	6	5	2
108C	1	9	2	3	2	1	1	2	5	2	2	3	6	1	6	5	2
109C	2	1	2	5	2	1	2	2	5	1	2	8	7	0	2	7	1
110C	2	1	2	3	2	1	1	2	5	1	1	2	5	1	5	5	4
111C	1	9	2	4	2	1	1	2	3	2	1	4	7	1	6	4	1
112C	1	1	2	3	2	1	1	2	7	1	2	3	5	1	6	5	4
113C	1	1	2	4	2	1	2	2	5	1	3	2	5	1	6	4	3
114C	1	1	2	7	2	1	2	2	5	1	1	3	6	1	6	5	4
115C	2	9	2	3	2	1	1	5	4	5	3	2	5	1	6	5	5
116C	1	1	3	6	3	1	2	2	5	1	3	3	5	1	6	6	2
117C	1	1	3	7	3	1	2	2	6	1	1	1	5	1	6	5	2
118C	2	1	7	5	6	1	7	2	4	1	4	3	6	0	1	5	1
119C	2	1	7	8	8	1	2	1	5	1	2	3	5	0	1	4	1
120C	1	1	7	6	6	2	2	2	5	1	2	3	6	2	4	5	2
121C	2	1	5	5	6	1	7	1	5	1	2	2	6	0	1	4	1
122C	2	9	5	8	4	1	2	5	3	5	1	1	6	1	3	4	2
123C	2	1	9	4	3	1	8	2	6	1	1	3	7	0	1	5	1
124C	2	9	5	8	6	2	2	1	4	2	3	1	6	1	1	4	2
125C	2	9	3	4	3	1	7	5	5	7	1	1	6	1	1	6	2
126C	1	1	5	7	7	2	2	2	5	1	1	3	6	1	2	4	2
127C	2	1	2	7	2	1	1	2	5	1	7	1	5	1	1	3	1
128C	2	9	1	6	2	1	2	5	6	7	5	1	7	1	1	5	1
129C	2	1	7	7	3	1	1	2	4	1	6	4	5	0	2	5	1
130C	2	9	4	8	4	1	1	5	8	9	1	1	6	1	1	4	1
131C	2	9	3	6	6	2	2	5	3	5	2	3	5	0	1	4	1
132C	1	9	5	6	8	2	2	5	6	6	1	1	4	1	1	3	1
134C	2	9	4	7	8	2	3	5	6	7	1	1	5	2	4	4	6
135C	2	1	6	4	6	2	9	2	4	1	2	1	3	0	1	2	1
136C	2	1	3	7	2	1	2	2	6	1	2	3	6	1	1	5	1
137C	2	1	1	6	2	1	1	3	3	1	2	3	8	0	1	6	1
138C	2	9	3	8	2	1	2	5	4	6	1	3	6	1	1	5	1
